# Aging and Obesity Prime the Methylome and Transcriptome of Adipose Stem Cells for Disease and Dysfunction

**DOI:** 10.1101/2022.09.26.509507

**Authors:** Shaojun Xie, Sulbha Choudhari, Chia-Lung Wu, Karen Abramson, David Corcoran, Simon G. Gregory, Jyothi Thimmapurum, Farshid Guilak, Dianne Little

## Abstract

The epigenome of stem cells occupies a critical interface between genes and environment, serving to regulate expression through modification by intrinsic and extrinsic factors. We hypothesized that aging and obesity, which represent major risk factors for a variety of diseases, synergistically modify the epigenome of adult adipose stem cells (ASCs). Using integrated RNA- and targeted bisulfite-sequencing in murine ASCs from lean and obese mice at 5- and 12- months of age, we identified global DNA hypomethylation with either aging or obesity, and a synergistic effect of aging combined with obesity. The transcriptome of ASCs in lean mice was relatively stable to the effects of age, but this was not true in obese mice. Functional pathway analyses identified a subset of genes with critical roles in progenitors and in diseases of obesity and aging. Specifically, *Mapt, Nr3c2, App, and Ctnnb1* emerged as potential hypomethylated upstream regulators in both aging and obesity (AL vs YL and AO vs YO), and *App*, *Ctnnb1, Hipk2, Id2,* and *Tp53* exhibited additional effects of aging in obese animals. Further, *Foxo3* and *Ccnd1* were potential hypermethylated upstream regulators of healthy aging (AL vs YL), and of the effects of obesity in young animals (YO vs YL), suggesting that these factors could play a role in accelerated aging with obesity. Finally, we identified candidate driver genes that appeared recurrently in all analyses and comparisons undertaken. Further mechanistic studies are needed to validate the roles of these genes capable of priming ASCs for dysfunction in aging- and obesity-associated pathologies.
