## Supplemental Table 13 for "Aging and Obesity Prime the Methylome and Transcriptome of Adipose Stem Cells for Disease and Dysfunction"

### Sheet: Module Summary
	Association with bodyweight at euthanasia in aged mice
	Negative		Total number of RNA Species in Module	Total Number of Non-Coding Species	%Non-Coding	Antisense RNA	Bidirectional_ promoter_lncRNA	lincRNA	miRNA	miscRNA	Mt-tRNA	polymorphic_pseudogene	Processed pseudogene	Processed transcript	Pseudogene	scaRNA	sense intronic	snoRNA	snRNA	transcribed_ processed_ pseudogene	transcribed_ unitary_ pseudogene	transcribed_ unprocessed_pseudogene	unprocessed_pseudogene	<20kB Coding gene also in module	Coding <20kB (number of module ncRNA species involved)
	Module	Black	388	54	13.9175	19	0	14	0	0	1	0	3	11	1	0		1	1	1	1	1	0	Ttc41	Alg1	Amotl2	Cd80	D630044L22Rik	Eif3c	Gm10643	Hist2h2aa1	Katnal1	Kifc1	Mrpl49	mt-Nd6	Pcdhgc4	Pdzd9	Pi4kb	Polr1e	Polr3gl	Rpl39	Smarcc2	Tcte2	Trap1	Ttc41 (2)	Wdr5
		Midnight Blue	182	25	13.7363	2	0	9	0	0	0	1	6	4	1	0	1	0	0	0	0	1	0	Ptgs1	Bhlhe40	Clec1a	Fopnl	Gpr152	Hist1h2bn	Kcna3	Lzic	Ptgs1 (2)	Tada2b	Tktl1
		Pale Turquoise	68	7	10.2941	2	0	1	0	0	0	0	2	2	0	0	0	0	0	0	0	0	0	N	Wbp1	Zbtb20
		Pink	318	28	8.80503	5	0	5	0	0	0	0	10	8	0	0	0	0	0	1	0	0	0	N	Atad3a	Esr2	Foxp3	Gm26992	Map1b	Mrap	Plek	Ptk2b
		SkyBlue	79	21	26.5823	4	1	7	1	0	0	0	3	4	0	0	0	0	0	1	0	0	0	N	Dennd6b	Eif2ak2	Gpld1	Gm10563	Hoxb9 (2)	Mbd6	Neil1	Slc22a21	Smpd3
	Positive
	Module	Cyan	205	14	6.82927	3	0	2	0	1	0	0	1	3	0	0	1	2	0	0	0	0	0	N	Ginm1	Haao	Hspa9	Ifrd1	Pet100	Rpl18a
		Green	834	43	5.15588	3	0	12	1	0	0	0	15	4	0	0	0	4	0	1	0	0	1	Heatr3 Ccsap Vezf1 Trmt1 Kcnq5 Crybg3	5730596B20Rik	6030498E09Rik	Alkbh1	Ccsap	Crybg3	Efcab8	Gm9112	Heatr3	Kcnq5	Pnn	Rps8	Rpsa	Scly	Trmt1	Ttc23l	Vezf1
		Light Yellow	143	4	2.7972	2	0	0	0	0	0	1	0	1	0	0	0	0	0	0	0	0	0	N	Frs3	Larp4
		Salmon	213	26	12.2066	5	0	2	1	0	0	0	5	6	0	1	1	5	0	0	0	0	0	Son	2810403A07Rik	Arntl	Cyb561d2	Ncl	Nudt4	Pam	Rpl4	Rps3a1	Slc20a2	Son	Wbscr22	Wdr43	Wdr86

### Sheet: Black - Negative Aged Diet
Gene.ID	mgi_symbol	gene_biotype	mgi_description		<5kb	<10kb	<15kb	<20kb	IN module	ID
ENSMUSG00000056753	C330011M18Rik	antisense_RNA	RIKEN cDNA C330011M18 gene		Gm10643	N	N	N	N	ENSMUSG00000074215
ENSMUSG00000070997	1700055D18Rik	antisense_RNA	RIKEN cDNA 1700055D18 gene		Polr1e	N	N	N	N	ENSMUSG00000028318
ENSMUSG00000072660	ENSMUSG00000028318	antisense_RNA	predicted gene 6288		N	N	N	N	N
ENSMUSG00000074398	Gm15441	antisense_RNA	predicted gene 15441		N	N	Polr3gl	N	N	ENSMUSG00000028104
ENSMUSG00000084790	Gm15879	antisense_RNA	predicted gene 15879		Trap1	N	N	N	N	ENSMUSG00000005981
ENSMUSG00000085091	Egfros	antisense_RNA	epidermal growth factor receptor, opposite strand		N	N	N	N	N
ENSMUSG00000086067	Gm16183	antisense_RNA	predicted gene 16183		N	N	N	N	N
ENSMUSG00000087143	A830082K12Rik	antisense_RNA	RIKEN cDNA A830082K12 gene		N	N	N	N	N
ENSMUSG00000087524	Gm14285	antisense_RNA	predicted gene 14285		N	N	N	N	N
ENSMUSG00000089679	Gm16299	antisense_RNA	predicted gene 16299		N	N	N	N	N
ENSMUSG00000092564	BC051226	antisense_RNA	cDNA sequence BC051226		N	N	N	Kifc1	N	ENSMUSG00000079553
ENSMUSG00000093553	Gm20633	antisense_RNA	predicted gene 20633		Hist2h2aa1	N	N	N	N	ENSMUSG00000064220
ENSMUSG00000096932	5033403F01Rik	antisense_RNA	RIKEN cDNA 5033403F01 gene		N	N	N	N	N
ENSMUSG00000097000	Gm17435	antisense_RNA	predicted gene, 17435		N	N	N	N	N
ENSMUSG00000097276	4930525G20Rik	antisense_RNA	RIKEN cDNA 4930525G20 gene		N	N	N	N	N
ENSMUSG00000097316	Gm10516	antisense_RNA	predicted gene 10516		N	N	N	N	N
ENSMUSG00000097491	Gm2366	antisense_RNA	predicted gene 2366		N	N	N	N	N
ENSMUSG00000097626	4921504A21Rik	antisense_RNA	RIKEN cDNA 4921504A21 gene		N	N	N	N	N
ENSMUSG00000097793	Gm17259	antisense_RNA	predicted gene, 17259		N	N	N	N	N
ENSMUSG00000073590	3222401L13Rik	lincRNA	RIKEN cDNA 3222401L13 gene		N	N	N	Pcdhgc4	N	ENSMUSG00000023036
ENSMUSG00000085912	Trp53cor1	lincRNA	tumor protein p53 pathway corepressor 1		N	N	N	N	N
ENSMUSG00000093812	Gm5627	lincRNA	predicted gene 5627		N	Amotl2	N	N	N	ENSMUSG00000032531
ENSMUSG00000096980	Gm26526	lincRNA	predicted gene, 26526		N	N	N	N	N
ENSMUSG00000097039	Pvt1	lincRNA	plasmacytoma variant translocation 1		N	N	N	N	N
ENSMUSG00000097119	B230354K17Rik	lincRNA	RIKEN cDNA B230354K17 gene		N	N	N	N	N
ENSMUSG00000097287	D130017N08Rik	lincRNA	RIKEN cDNA D130017N08 gene		N	N	N	N	N
ENSMUSG00000097350	4732491K20Rik	lincRNA	RIKEN cDNA 4732491K20 gene		N	N	N	N	N
ENSMUSG00000097353	A430046D13Rik	lincRNA	Riken cDNA A430046D13 gene		N	Smarcc2	N	N	N	ENSMUSG00000025369
ENSMUSG00000097460	Gm26734	lincRNA	predicted gene, 26734		N	N	N	N	N
ENSMUSG00000097576	D930030I03Rik	lincRNA	RIKEN cDNA D930030I03 gene		N	Cd80	N	N	N	ENSMUSG00000075122
ENSMUSG00000097616	1110019D14Rik	lincRNA	RIKEN cDNA 1110019D14 gene		N	N	N	N	N
ENSMUSG00000097842	9330104G04Rik	lincRNA	RIKEN cDNA 9330104G04 gene		N	N	N	N	N
ENSMUSG00000097915	A330009N23Rik	lincRNA	RIKEN cDNA A330009N23 gene		N	N	N	N	N
ENSMUSG00000064349	mt-Tc	Mt_tRNA	mitochondrially encoded tRNA cysteine		N	mt-Nd6	N	N	N	ENSMUSG00000064368
ENSMUSG00000083500	Gm15470	processed_pseudogene	predicted gene 15470		N	N	N	N	N
ENSMUSG00000084260	Gm12844	processed_pseudogene	predicted gene 12844		N	N	N	N	N
ENSMUSG00000094281	Gm8034	processed_pseudogene	predicted gene 8034		N	Mrpl49	N	N	N	ENSMUSG00000007338
ENSMUSG00000046463	5930403N24Rik	processed_transcript	RIKEN cDNA 5930403N24 gene		N	N	N	N	N
ENSMUSG00000054181	A930012O16Rik	processed_transcript	RIKEN cDNA A930012O16 gene		N	N	N	N	N
ENSMUSG00000071181	3830408C21Rik	processed_transcript	RIKEN cDNA 3830408C21 gene		N	N	N	N	N
ENSMUSG00000084862	Gm16278	processed_transcript	predicted gene 16278		N	N	N	D630044L22Rik	N	ENSMUSG00000097405
ENSMUSG00000085705	Gm16046	processed_transcript	predicted gene 16046		Tcte2	N	N	N	N	ENSMUSG00000038347
ENSMUSG00000085929	Gm13421	processed_transcript	predicted gene 13421		N	Wdr5	N	N	N	ENSMUSG00000026917
ENSMUSG00000085956	4930481B07Rik	processed_transcript	RIKEN cDNA 4930481B07 gene		N	Pi4kb	N	N	N	ENSMUSG00000038861
ENSMUSG00000085971	Gm15411	processed_transcript	predicted gene 15411		Katnal1	N	N	N	N	ENSMUSG00000041298
ENSMUSG00000086813	Gm13657	processed_transcript	predicted gene 13657		N	N	N	N	N
ENSMUSG00000087168	Gm15983	processed_transcript	predicted gene 15983		N	Alg1	N	N	N	ENSMUSG00000039427
ENSMUSG00000097343	9030407P20Rik	processed_transcript	RIKEN cDNA 9030407P20 gene		Pdzd9	N	N	N	N	ENSMUSG00000030887
ENSMUSG00000048406	B330016D10Rik	pseudogene	RIKEN cDNA B330016D10 gene		N	N	N	N	N
ENSMUSG00000065642	Snora69	snoRNA	small nucleolar RNA, H/ACA box 69		Rpl39	N	N	N	N	ENSMUSG00000079641
ENSMUSG00000065341	Gm25579	snRNA	predicted gene, 25579		Eif3c	N	N	N	N	ENSMUSG00000030738
ENSMUSG00000073607	Gm10548	transcribed_processed_pseudogene	predicted gene 10548		N	N	N	N	N
ENSMUSG00000083674	Zfp133-ps	transcribed_unitary_pseudogene	zinc finger protein 133, pseudogene		N	N	N	N	N
ENSMUSG00000097412	1810014B01Rik	transcribed_unprocessed_pseudogene	RIKEN cDNA 1810014B01 gene		N	N	Ttc41	N	Ttc41	ENSMUSG00000044937

### Sheet: MidnightBlue -Negative AgedDiet
Gene.ID	mgi_symbol	gene_biotype	mgi_description					<5kb	<10kb	<15kb	<20kb	In module	ID
ENSMUSG00000086233	Gm11816	antisense_RNA	predicted gene 11816					N	N	N	N	N
ENSMUSG00000086679	Gm15551	antisense_RNA	predicted gene 15551					N	N	N	N	N
ENSMUSG00000039563	2210406O10Rik	lincRNA	RIKEN cDNA 2210406O10 gene					N	Tada2b	N	N	N	ENSMUSG00000029196
ENSMUSG00000056145	AI504432	lincRNA	expressed sequence AI504432					Kcna3	N	N	N		ENSMUSG00000047959
ENSMUSG00000085331	Gm11274	lincRNA	predicted gene 11274					N	N	Hist1h2bn	N	N	ENSMUSG00000095217
ENSMUSG00000087187	Gm13431	lincRNA	predicted gene 13431					N	Ptgs1	N	N	Ptgs1	ENSMUSG00000047250
ENSMUSG00000096960	A230028O05Rik	lincRNA	RIKEN cDNA A230028O05 gene					N	N	N	N	N
ENSMUSG00000097058	4930556M19Rik	lincRNA	RIKEN cDNA 4930556M19 gene					N	N	N	N	N
ENSMUSG00000097184	4632428C04Rik	lincRNA	RIKEN cDNA 4632428C04 gene					N	N	N	N	N
ENSMUSG00000097838	C530050E15Rik	lincRNA	RIKEN cDNA C530050E15 gene					N	N	N	N	N
ENSMUSG00000097858	9530052C20Rik	lincRNA	RIKEN cDNA 9530052C20 gene					N	N	N	N	N
ENSMUSG00000079293	Clec7a	polymorphic_pseudogene	C-type lectin domain family 7, member a					N	Clec1a	N	N	N	ENSMUSG00000033082
ENSMUSG00000025922	Gm5045	processed_pseudogene	predicted gene 5045					N	N	N	N	N
ENSMUSG00000066553	Gm6969	processed_pseudogene	predicted pseudogene 6969					N	N	N	N	N
ENSMUSG00000072421	Gm10357	processed_pseudogene	predicted gene 10357					N	N	N	N	N
ENSMUSG00000083811	Gm13071	processed_pseudogene	predicted gene 13071					Lzic	N	N	N	N	ENSMUSG00000028990
ENSMUSG00000084131	Rpl3-ps2	processed_pseudogene	ribosomal protein L3, pseudogene 2					N	Tktl1	N	N	N	ENSMUSG00000031397
ENSMUSG00000097657	Gm7389	processed_pseudogene	predicted gene 7389					N	N	N	N	N
ENSMUSG00000024845	Tmem134	processed_transcript	transmembrane protein 134					N	Gpr152	N	N	N	ENSMUSG00000044724
ENSMUSG00000073073	Gm8098	processed_transcript	predicted gene 8098					N	N	N	N	N
ENSMUSG00000085936	2610307P16Rik	processed_transcript	RIKEN cDNA 2610307P16 gene					N	N	N	N	N
ENSMUSG00000090576	Gm17055	processed_transcript	predicted gene 17055					Bhlhe40	N	N	N	N	ENSMUSG00000030103
ENSMUSG00000052241	A930035D04Rik	pseudogene	RIKEN cDNA A930035D04 gene					N	N	N	N	N
ENSMUSG00000087557	Gm15869	sense_intronic	predicted gene 15869					Fopnl	N	N	N	N	ENSMUSG00000022677
ENSMUSG00000089716	Gm6264	transcribed_unprocessed_pseudogene	predicted gene 6264					N	N	N	N	N

### Sheet: PaleTurquoise- Neg Aged Diet
Gene.ID	mgi_symbol	gene_biotype	mgi_description					<5kb	<10kb	<15kB	<20kb	In module	ID
ENSMUSG00000085655	Gm15952	antisense_RNA	predicted gene 15952					N	N	N	N	N
ENSMUSG00000087578	Ccdc142os	antisense_RNA	coiled-coil domain containing 142, opposite strand					N	Wbp1	N	N	N	ENSMUSG00000030035
ENSMUSG00000097404	Gm10814	lincRNA	predicted gene 10814					N	N	N	N	N
ENSMUSG00000080870	Gm14111	processed_pseudogene	predicted gene 14111					N	N	N	N	N
ENSMUSG00000081824	BC002163	processed_pseudogene	cDNA sequence BC002163					Zbtb20	N	N	N	N	ENSMUSG00000022708
ENSMUSG00000087222	E030042O20Rik	processed_transcript	RIKEN cDNA E030042O20 gene					N	N	N	N	N
ENSMUSG00000097749	Gm16938	processed_transcript	predicted gene, 16938					N	N	N	N	N

### Sheet: Pink - Negative Aged Diet
Gene.ID	mgi_symbol	gene_biotype	mgi_description					<5kb	<10kb	<15kB	<20Kb	In module	ID
ENSMUSG00000039545	Flicr	antisense_RNA	Foxp3 regulating long intergenic noncoding RNA					Foxp3	N	N	N	N	ENSMUSG00000039521
ENSMUSG00000071456	1110002L01Rik	antisense_RNA	RIKEN cDNA 1110002L01 gene					N	N	N	N	N
ENSMUSG00000085347	Hk1os	antisense_RNA	hexokinase 1, opposite strand					N	N	N	N	N
ENSMUSG00000096221	1500002C15Rik	antisense_RNA	RIKEN cDNA 1500002C15 gene					N	Atad3a	N	N	N	ENSMUSG00000029036
ENSMUSG00000097882	0610038B21Rik	antisense_RNA	RIKEN cDNA 0610038B21 gene					N	N	N	N	N
ENSMUSG00000086013	Gm15706	lincRNA	predicted gene 15706					N	N	N	N	N
ENSMUSG00000097207	6030443J06Rik	lincRNA	RIKEN cDNA 6030443J06 gene					N	N	N	N	N
ENSMUSG00000097571	Jpx	lincRNA	Jpx transcript, Xist activator (non-protein coding)					N	N	Gm26992	N	N	ENSMUSG00000098078
ENSMUSG00000097757	Gm17518	lincRNA	predicted gene, 17518					N	Mrap	N	N	N	ENSMUSG00000039956
ENSMUSG00000097828	6430562O15Rik	lincRNA	RIKEN cDNA 6430562O15 gene					N	Map1b	N	N	N	ENSMUSG00000052727
ENSMUSG00000046580	Gm7862	processed_pseudogene	predicted gene 7862					Esr2	N	N	N	N	ENSMUSG00000021055
ENSMUSG00000046687	Gm5424	processed_pseudogene	predicted gene 5424					N	N	N	N	N
ENSMUSG00000052825	Gm9892	processed_pseudogene	predicted gene 9892					N	N	N	N	N
ENSMUSG00000061724	Gm2423	processed_pseudogene	predicted gene 2423					N	N	N	N	N
ENSMUSG00000064193	Gm4735	processed_pseudogene	predicted gene 4735					N	N	N	N	N
ENSMUSG00000082016	Pgam1-ps2	processed_pseudogene	phosphoglycerate mutase 1, pseudogene 2					N	N	N	N	N
ENSMUSG00000082280	Gm5847	processed_pseudogene	predicted gene 5847					N	N	N	N	N
ENSMUSG00000083250	Gm5403	processed_pseudogene	predicted gene 5403					N	N	N	N	N
ENSMUSG00000084830	Gm14539	processed_pseudogene	predicted gene 14539					N	N	N	N	N
ENSMUSG00000092072	Gm4540	processed_pseudogene	predicted gene 4540					N	N	N	N	N
ENSMUSG00000045464	2810002D19Rik	processed_transcript	RIKEN cDNA 2810002D19 gene					N	N	N	N	N
ENSMUSG00000085282	Gm15663	processed_transcript	predicted gene 15663					N	N	N	N	N
ENSMUSG00000085558	4930412C18Rik	processed_transcript	RIKEN cDNA 4930412C18 gene					N	N	N	N	N
ENSMUSG00000085984	1700001G11Rik	processed_transcript	RIKEN cDNA 1700001G11 gene					N	N	Ptk2b	N	N	ENSMUSG00000059456
ENSMUSG00000087060	Eldr	processed_transcript	Egfr long non-coding downstream RNA					N	N	N	Plek	N	ENSMUSG00000020120
ENSMUSG00000087252	Gm14379	processed_transcript	predicted gene 14379					N	N	N	N	N
ENSMUSG00000087594	BC039771	processed_transcript	cDNA sequence BC039771					N	N	N	N	N
ENSMUSG00000094772	Rpl29-ps2	transcribed_processed_pseudogene	ribosomal protein L29, pseudogene 2					N	N	N	N	N

### Sheet: SkyBlue - Negative Aged Diet
Gene.ID	mgi_symbol	gene_biotype	mgi_description		<5kb	<10kb	<15kB	<20kb	IN module	ID
ENSMUSG00000053049	Gm15413	antisense_RNA	predicted gene 15413		N	N	N	N	N
ENSMUSG00000079564	Gm11149	antisense_RNA	predicted gene 11149		N	N	N	N	N
ENSMUSG00000086401	Gm15559	antisense_RNA	predicted gene 15559		N	N	N	N	N
ENSMUSG00000086728	Man2c1os	antisense_RNA	mannosidase, alpha, class 2C, member 1, opposite strand		N	N	Neil1	N	N	ENSMUSG00000032298
ENSMUSG00000086448	9330162012Rik	bidirectional_promoter_lncRNA	cDNA RIKEN 9330162012 gene		Gpld1	N	N	N	N	ENSMUSG00000021340
ENSMUSG00000055370	Gm9968	lincRNA	predicted gene 9968		N	N	N	N	N
ENSMUSG00000078706	Gm53	lincRNA	predicted gene 53		N	Hoxb9	N	N	N	ENSMUSG00000020875
ENSMUSG00000085054	Gm15834	lincRNA	predicted gene 15834		N	N	N	N	N
ENSMUSG00000093587	Gm20554	lincRNA	predicted gene, 20554		N	N	N	N	N
ENSMUSG00000097026	Gm26786	lincRNA	predicted gene, 26786		Smpd3	N	N	N	N	ENSMUSG00000031906
ENSMUSG00000097578	Gm26798	lincRNA	predicted gene, 26798		N	N	N	Dennd6b	N	ENSMUSG00000015377
ENSMUSG00000097855	A930007I19Rik	lincRNA	RIKEN cDNA A930007I19 gene		N	N	N	N	N
ENSMUSG00000065546	Mir196a-1	miRNA	microRNA 196a-1		N	Hoxb9	N	N	N	ENSMUSG00000020875
ENSMUSG00000067058	Rps15a-ps5	processed_pseudogene	ribosomal protein S15A, pseudogene 5		N	N	N	N	N
ENSMUSG00000080768	Gm12219	processed_pseudogene	predicted gene 12219		Slc22a21	N	N	N	N	ENSMUSG00000063652
ENSMUSG00000091549	Gm6548	processed_pseudogene	predicted gene 6548		Eif2ak2	N	N	N	N	ENSMUSG00000024079
ENSMUSG00000073437	D330041H03Rik	processed_transcript	RIKEN cDNA D330041H03 gene		N	N	N	N	N
ENSMUSG00000085498	Gm14023	processed_transcript	predicted gene 14023		N	N	N	N	N
ENSMUSG00000086682	Gm16023	processed_transcript	predicted gene 16023		Gm10563	N	N	N	N	ENSMUSG00000073682
ENSMUSG00000092384	Gm4189	processed_transcript	predicted gene 4189		Mbd6	N	N	N	N	ENSMUSG00000025409
ENSMUSG00000083718	Ccnb2-ps	transcribed_processed_pseudogene	cyclin B2, pseudogene		N	N	N	N	N

### Sheet: Cyan - Positive AgedDiet
								<5kB	<10kB	<15KB	<20kB	In module	ID
ENSMUSG00000085400	Pard3bos3	antisense_RNA	par-3 family cell polarity regulator beta, opposite strand 3					N	N	N	N	N
ENSMUSG00000089755	0610012D04Rik	antisense_RNA	RIKEN cDNA 0610012D04 gene					N	N	N	N	N
ENSMUSG00000097111	Peak1os	antisense_RNA	pseudopodium-enriched atypical kinase 1, opposite strand					N	N	N	N	N
ENSMUSG00000097847	4930478K11Rik	antisense_RNA	RIKEN cDNA 4930478K11 gene					N	N	N	N	N
ENSMUSG00000097254	C430042M11Rik	lincRNA	RIKEN cDNA C430042M11 gene					Haao	N	N	N	N	ENSMUSG00000000673
ENSMUSG00000097667	Gm26764	lincRNA	predicted gene, 26764					N	N	N	N	N
ENSMUSG00000084603	Gm22204	misc_RNA	predicted gene, 22204					N	Pet100	N	N	N	ENSMUSG00000087687
ENSMUSG00000081996	Gm7153	processed_pseudogene	predicted gene 7153					N	N	N	N	N
ENSMUSG00000051832	E230016K23Rik	processed_transcript	RIKEN cDNA E230016K23 gene					N	N	N	N	N
ENSMUSG00000085335	Gm13684	processed_transcript	predicted gene 13684					N	N	N	N	N
ENSMUSG00000092190	Gm20470	processed_transcript	predicted gene 20470					N	Ginm1	N	N	N	ENSMUSG00000040006
ENSMUSG00000090582	Gm17024	sense_intronic	predicted gene 17024					Ifrd1	N	N	N	N	ENSMUSG00000001627
ENSMUSG00000065904	Gm26109	snoRNA	predicted gene, 26109					Hspa9	N	N	N	N	ENSMUSG00000024359
ENSMUSG00000077563	Snora68	snoRNA	small nucleolar RNA, H/ACA box 68					Rpl18a	N	N	N	N	ENSMUSG00000045128

### Sheet: Green - Positive AgedDiet
Gene.ID	mgi_symbol	gene_biotype	mgi_description	<5kb	<10kb	<15kb	<20kb	in module	ID
ENSMUSG00000085696	Hoxaas3	antisense_RNA	Hoxa cluster antisense RNA 3	5730596B20Rik	N	N	N	N	ENSMUSG00000056468
ENSMUSG00000087549	Gm13427	antisense_RNA	predicted gene 13427	N	N	N	N	N
ENSMUSG00000092130	D030025P21Rik	antisense_RNA	RIKEN cDNA D030025P21 gene	N	N	N	N	N
ENSMUSG00000097788	Gm16596	antisense_RNA	predicted gene, 16596	N	N	N	N	N
ENSMUSG00000062704	9430002A10Rik	lincRNA	RIKEN cDNA 9430002A10 gene	Heatr3	N	N	N	Heatr3	ENSMUSG00000031657
ENSMUSG00000074813	Gm14005	lincRNA	predicted gene 14005	N	N	N	N	N
ENSMUSG00000085030	2810455O05Rik	lincRNA	RIKEN cDNA 2810455O05 gene	Ccsap	N	N	N	Ccsap	ENSMUSG00000031971
ENSMUSG00000087373	Gm15892	lincRNA	predicted gene 15892	Vezf1	N	N	N	Vezf1	ENSMUSG00000018377
ENSMUSG00000092171	4833427F10Rik	lincRNA	RIKEN cDNA 4833427F10 gene	N	N	N	N	N
ENSMUSG00000093846	Gm4425	lincRNA	predicted gene 4425	N	N	N	N	N
ENSMUSG00000097180	2700038G22Rik	lincRNA	RIKEN cDNA 2700038G22 gene	N	N	N	N	N
ENSMUSG00000097193	Gm26664	lincRNA	predicted gene, 26664	N	N	N	Trmt1	Trmt1	ENSMUSG00000001909
ENSMUSG00000097197	9530027J09Rik	lincRNA	RIKEN cDNA 9530027J09 gene	N	N	N	N	N
ENSMUSG00000097252	Gm6634	lincRNA	predicted gene 6634	N	N	N	N	N
ENSMUSG00000097781	9330136K24Rik	lincRNA	RIKEN cDNA 9330136K24 gene	N	N	N	N	N
ENSMUSG00000097888	Gm26682	lincRNA	predicted gene, 26682	N	N	N	N	N
ENSMUSG00000065408	Mir31	miRNA	microRNA 31	N	N	N	N	N
ENSMUSG00000052482	Gm8174	processed_pseudogene	predicted gene 8174	Ttc23l	N	N	N	N	ENSMUSG00000022249
ENSMUSG00000059195	Gm12715	processed_pseudogene	predicted gene 12715	N	N	N	N	N
ENSMUSG00000066487	Gm5786	processed_pseudogene	predicted pseudogene 5786	N	Pnn	N	N	N	ENSMUSG00000020994
ENSMUSG00000066554	Gm10167	processed_pseudogene	predicted pseudogene 10167	N	N	N	N	N
ENSMUSG00000074506	Gm10705	processed_pseudogene	predicted gene 10705	N	N	N	N	N
ENSMUSG00000080002	Gm5566	processed_pseudogene	predicted pseudogene 5566	N	N	N	N	N
ENSMUSG00000080845	Gm9115	processed_pseudogene	predicted gene 9115	N	N	N	Gm9112	N	ENSMUSG00000079479
ENSMUSG00000080896	Gm14567	processed_pseudogene	predicted gene 14567	N	6030498E09Rik	N	N	N	ENSMUSG00000051361
ENSMUSG00000082454	Gm12183	processed_pseudogene	predicted gene 12183	N	N	N	N	N
ENSMUSG00000082935	Gm7658	processed_pseudogene	predicted gene 7658	Kcnq5	N	N	N	Kcnq5	ENSMUSG00000028033
ENSMUSG00000083064	Gm7785	processed_pseudogene	predicted gene 7785	Scly	N	N	N	N	ENSMUSG00000026307
ENSMUSG00000083097	Gm14494	processed_pseudogene	predicted gene 14494	Efcab8	N	N	N	N	ENSMUSG00000044083
ENSMUSG00000083819	Gm11977	processed_pseudogene	predicted gene 11977	N	N	N	N	N
ENSMUSG00000093798	Gm8355	processed_pseudogene	predicted pseudogene 8355	N	N	N	N	N
ENSMUSG00000098076	Gm6981	processed_pseudogene	predicted pseudogene 6981	N	N	N	N	N
ENSMUSG00000063018	2010204K13Rik	processed_transcript	RIKEN cDNA 2010204K13 gene	N	N	N	N	N
ENSMUSG00000085665	Gm12059	processed_transcript	predicted gene 12059	N	N	N	N	N
ENSMUSG00000086837	Gm16618	processed_transcript	predicted gene, 16618	N	N	N	N	N
ENSMUSG00000087213	2810408I11Rik	processed_transcript	RIKEN cDNA 2810408I11 gene	N	N	N	N	N
ENSMUSG00000091562	Crybg3	processed_transcript	beta-gamma crystallin domain containing 3	Crybg3	N	N	N	Crybg3	ENSMUSG00000022723
ENSMUSG00000064925	Snora62	snoRNA	small nucleolar RNA, H/ACA box 62	Rpsa	N	N	N	N	ENSMUSG00000032518
ENSMUSG00000064938	Mir3068	snoRNA	microRNA 3068	Alkbh1	N	N	N	N	ENSMUSG00000079036
ENSMUSG00000092680	Snord55	snoRNA	small nucleolar RNA, C/D box 55	Rps8	N	N	N	N	ENSMUSG00000047675
ENSMUSG00000093178	Snord87	snoRNA	small nucleolar RNA, C/D box 87	N	N	N	N	N
ENSMUSG00000039684	Gm5422	transcribed_processed_pseudogene	predicted pseudogene 5422	N	N	N	N	N
ENSMUSG00000078141	Gm2399	unprocessed_pseudogene	predicted gene 2399	N	N	N	N	N

### Sheet: Light Yellow -Positive AgedDiet
Gene.ID	mgi_symbol	gene_biotype	mgi_description	YOvsYL.padj	<5	<10	<15	<20	In module	ID
ENSMUSG00000084880	Tomm6os	antisense_RNA	translocase of outer mitochondrial membrane 6, opposite strand		Frs3	N	N	N	N	ENSMUSG00000023266
ENSMUSG00000096111	Gm21917	antisense_RNA	predicted gene, 21917		N	N	N	Larp4	N	ENSMUSG00000023025
ENSMUSG00000046808	Atp10d	polymorphic_pseudogene	ATPase, class V, type 10D		N	N	N	N	N
ENSMUSG00000093579	Gm20036	processed_transcript	predicted gene, 20036		N	N	N	N	N

### Sheet: Salmon - Positive AgedDiet
Gene.ID	mgi_symbol	gene_biotype	mgi_description	<5kb	<10kB	<15kB	<20kb	In module	ID
ENSMUSG00000086399	Gm16144	antisense_RNA	predicted gene 16144	N	N	N	N	N
ENSMUSG00000086693	A730081D07Rik	antisense_RNA	RIKEN cDNA A730081D07 gene	N	N	N	N	N
ENSMUSG00000089812	Gm15867	antisense_RNA	predicted gene 15867	N	N	N	N	N
ENSMUSG00000097099	Gm9917	antisense_RNA	predicted gene 9917	N	N	N	Cyb561d2	N	ENSMUSG00000037190
ENSMUSG00000097275	Gm26648	antisense_RNA	predicted gene, 26648	N	Wdr86	N	N	N	ENSMUSG00000055235
ENSMUSG00000097033	Gm26819	lincRNA	predicted gene, 26819	N	N	N	N	N
ENSMUSG00000097722	Gm26841	lincRNA	predicted gene, 26841	N	N	N	N	N
ENSMUSG00000092867	Mir3058	miRNA	microRNA 3058	Nudt4	N	N	N	N	ENSMUSG00000020029
ENSMUSG00000048164	Gm7204	processed_pseudogene	predicted pseudogene 7204	N	N	N	N	N
ENSMUSG00000080021	Gm5915	processed_pseudogene	predicted pseudogene 5915	N	N	N	N	N
ENSMUSG00000082183	Gm15994	processed_pseudogene	predicted gene 15994	N	N	Arntl	N	N	ENSMUSG00000055116
ENSMUSG00000082345	Gm13622	processed_pseudogene	predicted gene 13622	N	N	N	N	N
ENSMUSG00000089651	Gm16353	processed_pseudogene	predicted gene 16353	N	N	N	N	N
ENSMUSG00000073821	8030451A03Rik	processed_transcript	RIKEN cDNA 8030451A03 gene	N	N	N	N	N
ENSMUSG00000085169	Gm10785	processed_transcript	predicted gene 10785	N	Son	N	N	Son	ENSMUSG00000022961
ENSMUSG00000086560	Gm13372	processed_transcript	predicted gene 13372	N	N	N	N	N
ENSMUSG00000089706	B230216N24Rik	processed_transcript	RIKEN cDNA B230216N24 gene	Pam	N	N	N	N	ENSMUSG00000026335
ENSMUSG00000093738	AI606473	processed_transcript	expressed sequence AI606473	N	N	N	N	N
ENSMUSG00000097330	Gm26672	processed_transcript	predicted gene, 26672	N	N	N	N	N
ENSMUSG00000088008	Gm25492	scaRNA	predicted gene, 25492	Wbscr22	N	N	N	N	ENSMUSG00000005378
ENSMUSG00000097042	Gm17491	sense_intronic	predicted gene, 17491	Slc20a2	N	N	N	N	ENSMUSG00000037656
ENSMUSG00000064837	Snora75	snoRNA	small nucleolar RNA, H/ACA box 75	Ncl	N	N	N	N	ENSMUSG00000026234
ENSMUSG00000064984	Snord73a	snoRNA	small nucleolar RNA, C/D box U73A	Rps3a1	N	N	N	N	ENSMUSG00000028081
ENSMUSG00000084433	Gm25945	snoRNA	predicted gene, 25945	2810403A07Rik	N	N	N	N	ENSMUSG00000028060
ENSMUSG00000092713	Gm22858	snoRNA	predicted gene, 22858	Wdr43	N	N	N	N	ENSMUSG00000041057
ENSMUSG00000095868	Gm23136	snoRNA	predicted gene, 23136	Rpl4	N	N	N	N	ENSMUSG00000032399
