## Supplemental Table 1 for "Aging and Obesity Prime the Methylome and Transcriptome of Adipose Stem Cells for Disease and Dysfunction"

### Sheet: stat_cov
	AL12	AL13	AL16	AL17	AL19	AL20	AO10	AO12	AO14	AO16	AO17	YL23	YL24	YL25	YL26	YL27	YO18	YO19	YO1	YO20	YO21	YO22	YO23
Min.	0	0	0	0	0	0	0	0	0	0	0	0	0	0	0	0	0	0	0	0	0	0	0
1st Qu.	3	4	3	5	4	4	4	3	5	3	5	5	2	6	4	3	6	2	2	5	5	3	3
Median	12	13	10	16	13	15	13	11	19	10	18	17	8	20	15	11	18	8	9	17	17	11	11
Mean	15.9155	18.0068	14.1069	21.1293	18.2146	19.6474	17.6118	14.7212	25.7848	13.3191	25.5324	22.3634	11.5382	27.1903	19.3477	14.7632	25.0901	10.8989	12.8906	23.238	21.9274	14.9909	15.423
3rd Qu.	22	25	20	30	26	27	25	21	36	19	35	31	16	38	27	21	35	15	18	32	31	21	22
Max.	8000	7999	8000	8000	8000	7998	7999	7998	7999	7999	7999	7999	7952	8000	8000	8000	7999	7940	8000	7999	8000	7998	7999
Percentage1	85.2801	83.6312	83.2467	84.4327	82.766	83.5608	83.9324	83.5395	83.6287	82.7666	83.2268	83.9067	82.72	83.6177	83.9106	83.4933	84.0233	81.6646	81.3279	83.1814	83.1353	82.5488	84.2059
Percentage10	56.6903	59.792	53.0803	65.3861	60.2755	63.0971	60.479	55.538	67.6698	51.9141	67.2613	65.786	45.7135	69.9226	62.6251	54.735	67.8199	44.4539	48.6936	66.1741	66.3588	54.7957	55.8887
