## Supplemental Table 4 for "Aging and Obesity Prime the Methylome and Transcriptome of Adipose Stem Cells for Disease and Dysfunction"

### Sheet: DMW
Comparison	Hypermethylation	Hypomethylation
AvsY	246	1390
OvsL	3	40
ALvsYL	26	120
AOvsAL	148	507
AOvsYO	737	2141
YOvsYL	3	22

### Sheet: DMC
Comparison	Hypermethylation	Hypomethylation
AvsY	134	721
OvsL	1	1
ALvsYL	0	5
AOvsAL	16	55
AOvsYO	193	715
YOvsYL	1	2

### Sheet: DMCinDMW
Comparison	Total DMC	# of DMC in DMW	# of DMC not in DMW
AvsY	855	572	283
OvsL	2	0	2
ALvsYL	5	5	0
AOvsAL	71	44	27
AOvsYO	908	662	246
YOvsYL	3	2	1
