## Supplemental Table 7 for "Aging and Obesity Prime the Methylome and Transcriptome of Adipose Stem Cells for Disease and Dysfunction"

### Sheet: Sheet1
https://useast.ensembl.org/info/genome/genebuild/biotypes.html							Of Padj<0.05 Biotypes
		Comparison	Gene and Transcript Biotype	Total Number of Biotypes	Padj <0.05	%Padj <0.05	Total Increase	% Increase	Total Decrease	% Decrease	>2-fold Increase	%>2-fold Increase	>2-fold Decrease	% >2-fold Decrease
		O vs L	ALL	14987	2075	13.8453	1124	54.1687	951	45.8313	76	6.76157	60	6.30915
		A vs Y	ALL	14987	424	2.82912	297	70.0472	127	29.9528	122	41.0774	14	11.0236
		YO vs YL	ALL	14987	1774	11.8369	807	45.4904	967	54.5096	65	8.05452	123	12.7198
		AO vs YL	ALL	14987	2052	13.6919	1213	59.1131	839	40.8869	348	28.6892	152	18.1168
		AO vs AL	ALL	14987	189	1.26109	108	57.1429	81	42.8571	60	55.5556	39	48.1481
		AL vs YO	ALL	14987	367	2.44879	198	53.951	169	46.049	62	31.3131	37	21.8935
		AL vs YL	ALL	14987	7	0.0467071	5	71.4286	2	28.5714	5	100	1	50
		AO vs YO	ALL	14987	842	5.6182	521	61.8765	321	38.1235	256	49.1363	67	20.8723
							Of Padj<0.05 biotypes
		Comparison	Gene and Transcript Biotype	Total Number of Species	Padj<0.05	% Padj<0.05	Total Increase	% Increase	Total Decrease	% Decrease	>2-fold Increase	%>2-fold Increase	>2-fold Decrease	% >2-fold Decrease
		A vs Y	Antisense RNA	333	11	3.3033	10	90.9091	1	9.09091	5	50	0
		O vs L	Antisense RNA	333	21	6.30631	2	9.52381	19	90.4762	0		1	5.26316
		AL vs YL	Antisense RNA	333	0	0	0		0		0		0
		AO vs YO	Antisense RNA	333	11	3.3033	8	72.7273	3	27.2727	7	87.5	1	33.3333
		YO vs YL	Antisense RNA	333	17	5.10511	1	5.88235	16	94.1176	1	100	6	37.5
		AO vs AL	Antisense RNA	333	2	0.600601	0		2	100	0		1	50
		AO vs YL	Antisense RNA	333	34	10.2102	21	61.7647	13	38.2353	14	66.6667	6	46.1538
		AL vs YO	Antisense RNA	333	6	1.8018	6	100	0		2	33.3333	0
		A vs Y	Bidirectional Promoter lncRNA	28	3	10.7143	2	66.6667	1	33.3333	2	100	0
		O vs L	Bidirectional Promoter lncRNA	28	2	7.14286	0		2	100	0		0
		AL vs YL	Bidirectional Promoter lncRNA	28	0	0	0		0		0		0
		AO vs YO	Bidirectional Promoter lncRNA	28	3	10.7143	2	66.6667	1	33.3333	2	100	0
		YO vs YL	Bidirectional Promoter lncRNA	28	2	7.14286	1	50	1	50	1	100	0
		AO vs AL	Bidirectional Promoter lncRNA	28	0	0	0		0		0		0
		AO vs YL	Bidirectional Promoter lncRNA	28	2	7.14286	0		2	100	0		0
		AL vs YO	Bidirectional Promoter lncRNA	28	1	3.57143	1	100	0		0		0
		A vs Y	lincRNA	322	10	3.10559	9	90	1	10	6	66.6667	0
		O vs L	lincRNA	322	30	9.31677	2	6.66667	28	93.3333	0		2	7.14286
		AL vs YL	lincRNA	322	0	0	0		0		0		0
		AO vs YO	lincRNA	322	13	4.03727	9	69.2308	4	30.7692	4	44.4444	0
		YO vs YL	lincRNA	322	22	6.8323	1	4.54545	21	95.4545	1	100	3	14.2857
		AO vs AL	lincRNA	322	7	2.17391	1	14.2857	6	85.7143	0		4	66.6667
		AO vs YL	lincRNA	322	43	13.354	17	39.5349	26	60.4651	10	58.8235	8	30.7692
		AL vs YO	lincRNA	322	9	2.79503	9	100	0		6	66.6667	0
		A vs Y	miRNA	29	2	6.89655	2	100	0		2	100	0
		O vs L	miRNA	29	0	0	0		0		0		0
		AL vs YL	miRNA	29	0	0	0		0		0		0
		AO vs YO	miRNA	29	2	6.89655	2	100	0		2	100	0
		YO vs YL	miRNA	29	0	0	0		0		0		0
		AO vs AL	miRNA	29	0	0	0		0		0		0
		AO vs YL	miRNA	29	2	6.89655	2	100	0		2	100	0
		AL vs YO	miRNA	29	0	0	0		0		0		0
		A vs Y	misc RNA	9	0	0	0		0		0		0
		O vs L	misc RNA	9	0	0	0		0		0		0
		AL vs YL	misc RNA	9	0	0	0		0		0		0
		AO vs YO	misc RNA	9	0	0	0		0		0		0
		YO vs YL	misc RNA	9	0	0	0		0		0		0
		AO vs AL	misc RNA	9	0	0	0		0		0		0
		AO vs YL	misc RNA	9	0	0	0		0		0		0
		AL vs YO	misc RNA	9	0	0	0		0		0		0
		A vs Y	mt rRNA	2	0	0	0		0		0		0
		O vs L	mt rRNA	2	1	50	0		1	100	0		0
		AL vs YL	mt rRNA	2	0	0	0		0		0		0
		AO vs YO	mt rRNA	2	0	0	0		0		0		0
		YO vs YL	mt rRNA	2	1	50	0		1	100	0		0
		AO vs AL	mt rRNA	2	0	0	0		0		0		0
		AO vs YL	mt rRNA	2	0	0	0		0		0		0
		AL vs YO	mt rRNA	2	0	0	0		0		0		0
		A vs Y	mt tRNA	2	0	0	0		0		0		0
		O vs L	mt tRNA	2	1	50	0		1	100	0		1	100
		AL vs YL	mt tRNA	2	0	0	0		0		0		0
		AO vs YO	mt tRNA	2	0	0	0		0		0		0
		YO vs YL	mt tRNA	2	1	50	0		1	100	0		1	100
		AO vs AL	mt tRNA	2	0	0	0		0		0		0
		AO vs YL	mt tRNA	2	1	50	0		1	100	0		1	100
		AL vs YO	mt tRNA	2	0	0	0		0		0		0
		A vs Y	NA	141	2	1.41844	0	0	2	100	0		1	50
		O vs L	NA	141	19	13.4752	8	42.1053	11	57.8947	0		0
		AL vs YL	NA	141	0	0	0	0	0		0		0
		AO vs YO	NA	141	3	2.12766	0	0	3	100	0		2	66.6667
		YO vs YL	NA	141	10	7.0922	4	40	6	60	1	25	0
		AO vs AL	NA	141	0		0		0		0		0
		AO vs YL	NA	141	14	9.92908	6	42.8571	8	57.1429	2	33.3333	1	12.5
		AL vs YO	NA	141	1	0.70922	1	100	0		1	100	0
		A vs Y	polymorphic pseudogene	9	0	0	0		0		0		0
		O vs L	polymorphic pseudogene	9	2	22.2222	0		2	100	0		1	50
		AL vs YL	polymorphic pseudogene	9	0	0	0		0		0		0
		AO vs YO	polymorphic pseudogene	9	0	0	0		0		0		0
		YO vs YL	polymorphic pseudogene	9	1	11.1111	1	100	0		0		0
		AO vs AL	polymorphic pseudogene	9	0	0	0		0		0		0
		AO vs YL	polymorphic pseudogene	9	1	11.1111	0		1	100	0		0
		AL vs YO	polymorphic pseudogene	9	0	0	0		0		0		0
		A vs Y	processed pseudogene	422	3	0.7109	3	100	0		3	100	0
		O vs L	processed pseudogene	422	17	4.02844	4	23.5294	13	76.4706	0		0
		AL vs YL	processed pseudogene	422	0	0	0	0	0		0		0
		AO vs YO	processed pseudogene	422	3	0.7109	2	66.6667	1	33.3333	2	100	0
		YO vs YL	processed pseudogene	422	34	8.05687	4	11.7647	30	88.2353	1	25	6	20
		AO vs AL	processed pseudogene	422	0	0	0		0		0		0
		AO vs YL	processed pseudogene	422	18	4.2654	9	50	9	50	6	66.6667	2	22.2222
		AL vs YO	processed pseudogene	422	2	0.473934	1	50	1	50	1	100	0
		A vs Y	processed transcript	226	8	3.53982	7	87.5	1	12.5	6	85.7143	0
		O vs L	processed transcript	226	24	10.6195	2	8.33333	22	91.6667	0		4	18.1818
		AL vs YL	processed transcript	226	0	0	0		0		0		0
		AO vs YO	processed transcript	226	10	4.42478	6	60	4	40	5	83.3333	2	50
		YO vs YL	processed transcript	226	17	7.52212	2	11.7647	15	88.2353	1	50	3	20
		AO vs AL	processed transcript	226	3	1.32743	0		3	100	0		0
		AO vs YL	processed transcript	226	33	14.6018	8	24.2424	25	75.7576	8	100	13	52
		AL vs YO	processed transcript	226	8	3.53982	8	100	0		3	37.5	0
		A vs Y	protein coding	13235	376	2.84095	255	67.8191	121	32.1809	96	37.6471	13	10.7438
		O vs L	protein coding	13235	1950	14.7337	1104	56.6154	846	43.3846	75	6.79348	51	6.02837
		AL vs YL	protein coding	13235	7	0.0528901	5	71.4286	2	28.5714	5	100	1	50
		AO vs YO	protein coding	13235	788	5.95391	483	61.2944	305	38.7056	229	47.412	62	20.3279
		YO vs YL	protein coding	13235	1661	12.5501	794	47.8025	867	52.1975	59	7.43073	104	11.9954
		AO vs AL	protein coding	13235	177	1.33736	107	60.452	70	39.548	60	56.0748	34	48.5714
		AO vs YL	protein coding	13235	1882	14.2199	1135	60.3082	747	39.6918	299	26.3436	121	16.1981
		AL vs YO	protein coding	13235	340	2.56895	172	50.5882	168	49.4118	49	28.4884	36	21.4286
		A vs Y	pseudogene	11	0	0	0		0		0		0
		O vs L	pseudogene	11	1	9.09091	1	100	0		0		0
		AL vs YL	pseudogene	11	0	0	0		0		0		0
		AO vs YO	pseudogene	11	0	0	0		0		0		0
		YO vs YL	pseudogene	11	0	0	0		0		0		0
		AO vs AL	pseudogene	11	0	0	0		0		0		0
		AO vs YL	pseudogene	11	1	9.09091	0		1	100	0		0
		AL vs YO	pseudogene	11	0	0	0		0		0		0
		A vs Y	ribozyme	2	0	0	0		0		0		0
		O vs L	ribozyme	2	1	50	1	100	0		1	100	0
		AL vs YL	ribozyme	2	0	0	0		0		0		0
		AO vs YO	ribozyme	2	0	0	0		0		0		0
		YO vs YL	ribozyme	2	0	0	0		0		0		0
		AO vs AL	ribozyme	2	0	0	0		0		0		0
		AO vs YL	ribozyme	2	1	50	1	100	0		1	100	0
		AL vs YO	ribozyme	2	0	0	0		0		0		0
		A vs Y	rRNA	1	0	0	0		0		0		0
		O vs L	rRNA	1	0	0	0		0		0		0
		AL vs YL	rRNA	1	0	0	0		0		0		0
		AO vs YO	rRNA	1	0	0	0		0		0		0
		YO vs YL	rRNA	1	0	0	0		0		0		0
		AO vs AL	rRNA	1	0	0	0		0		0		0
		AO vs YL	rRNA	1	0	0	0		0		0		0
		AL vs YO	rRNA	1	0	0	0		0		0		0
		A vs Y	scaRNA	4	0	0	0		0		0		0
		O vs L	scaRNA	4	0	0	0		0		0		0
		AL vs YL	scaRNA	4	0	0	0		0		0		0
		AO vs YO	scaRNA	4	0	0	0		0		0		0
		YO vs YL	scaRNA	4	0	0	0		0		0		0
		AO vs AL	scaRNA	4	0	0	0		0		0		0
		AO vs YL	scaRNA	4	0	0	0		0		0		0
		AL vs YO	scaRNA	4	0	0	0		0		0		0
		A vs Y	sense-intronic	11	0	0	0		0		0		0
		O vs L	sense-intronic	11	0	0	0		0		0		0
		AL vs YL	sense-intronic	11	0	0	0		0		0		0
		AO vs YO	sense-intronic	11	0	0	0		0		0		0
		YO vs YL	sense-intronic	11	0	0	0		0		0		0
		AO vs AL	sense-intronic	11	0	0	0		0		0		0
		AO vs YL	sense-intronic	11	0	0	0		0		0		0
		AL vs YO	sense-intronic	11	0	0	0		0		0		0
		A vs Y	sense-overlapping	5	0	0	0		0		0		0
		O vs L	sense-overlapping	5	0	0	0		0		0		0
		AL vs YL	sense-overlapping	5	0	0	0		0		0		0
		AO vs YO	sense-overlapping	5	0	0	0		0		0		0
		YO vs YL	sense-overlapping	5	0	0	0		0		0		0
		AO vs AL	sense-overlapping	5	0	0	0		0		0		0
		AO vs YL	sense-overlapping	5	1	20	1	100	0		0		0
		AL vs YO	sense-overlapping	5	0	0	0		0		0		0
		A vs Y	snoRNA	91	8	8.79121	8	100	0		1	12.5	0
		O vs L	snoRNA	91	1	1.0989	0		1	100	0		0
		AL vs YL	snoRNA	91	0	0	0		0		0		0
		AO vs YO	snoRNA	91	8	8.79121	8	100	0		4	50	0
		YO vs YL	snoRNA	91	1	1.0989	0		1	100	0		0
		AO vs AL	snoRNA	91	0	0	0		0		0		0
		AO vs YL	snoRNA	91	12	13.1868	12	100	0		5	41.6667	0
		AL vs YO	snoRNA	91	0	0	0		0		0		0
		A vs Y	snRNA	7	1	14.2857	1	100	0		1	100	0
		O vs L	snRNA	7	0	0	0		0		0		0
		AL vs YL	snRNA	7	0	0	0		0		0		0
		AO vs YO	snRNA	7	0	0	0		0		0		0
		YO vs YL	snRNA	7	0	0	0		0		0		0
		AO vs AL	snRNA	7	0	0	0		0		0		0
		AO vs YL	snRNA	7	2	28.5714	1	50	1	50	1	100	0
		AL vs YO	snRNA	7	0	0	0		0		0		0
		A vs Y	TEC	10	0	0	0		0		0		0
		O vs L	TEC	10	0	0	0		0		0		0
		AL vs YL	TEC	10	0	0	0		0		0		0
		AO vs YO	TEC	10	0	0	0		0		0		0
		YO vs YL	TEC	10	0	0	0		0		0		0
		AO vs AL	TEC	10	0	0	0		0		0		0
		AO vs YL	TEC	10	0	0	0		0		0		0
		AL vs YO	TEC	10	0	0	0		0		0		0
		A vs Y	TR_C gene	1	0	0	0		0		0		0
		O vs L	TR_C gene	1	0	0	0		0		0		0
		AL vs YL	TR_C gene	1	0	0	0		0		0		0
		AO vs YO	TR_C gene	1	1	100	1	100	0		0		0
		YO vs YL	TR_C gene	1	0	0	0		0		0		0
		AO vs AL	TR_C gene	1	0	0	0		0		0		0
		AO vs YL	TR_C gene	1	0	0	0		0		0		0
		AL vs YO	TR_C gene	1	0	0	0		0		0		0
		A vs Y	transcribed processed pseudogene	37	0	0	0		0		0		0
		O vs L	transcribed processed pseudogene	37	2	5.40541	0		2	100	0		0
		AL vs YL	transcribed processed pseudogene	37	0	0	0		0		0		0
		AO vs YO	transcribed processed pseudogene	37	0	0	0		0		0		0
		YO vs YL	transcribed processed pseudogene	37	6	16.2162	0		6	100	0		0
		AO vs AL	transcribed processed pseudogene	37	0	0	0		0		0		0
		AO vs YL	transcribed processed pseudogene	37	1	2.7027	0		1	100	0		0
		AL vs YO	transcribed processed pseudogene	37	0	0	0		0		0		0
		A vs Y	transcripted unitary pseudogene	3	0	0	0		0		0		0
		O vs L	transcripted unitary pseudogene	3	1	33.3333	0		1	100	0		0
		AL vs YL	transcripted unitary pseudogene	3	0	0	0		0		0		0
		AO vs YO	transcripted unitary pseudogene	3	0	0	0		0		0		0
		YO vs YL	transcripted unitary pseudogene	3	1	33.3333	0		1	100	0		0
		AO vs AL	transcripted unitary pseudogene	3	0	0	0		0		0		0
		AO vs YL	transcripted unitary pseudogene	3	1	33.3333	0		1	100	0		0
		AL vs YO	transcripted unitary pseudogene	3	0	0	0		0		0		0
		A vs Y	transcribed unprocessed pseudogene	24	0	0	0		0		0		0
		O vs L	transcribed unprocessed pseudogene	24	2	8.33333	0		2	100	0		0
		AL vs YL	transcribed unprocessed pseudogene	24	0	0	0		0		0		0
		AO vs YO	transcribed unprocessed pseudogene	24	0	0	0		0		0		0
		YO vs YL	transcribed unprocessed pseudogene	24	0	0	0		0		0		0
		AO vs AL	transcribed unprocessed pseudogene	24	0	0	0		0		0		0
		AO vs YL	transcribed unprocessed pseudogene	24	3	12.5	0		3	100	0		3
		AL vs YO	transcribed unprocessed pseudogene	24	0	0	0		0		0		0
		A vs Y	unitary pseudogene	1	0	0	0		0		0		0
		O vs L	unitary pseudogene	1	0	0	0		0		0		0
		AL vs YL	unitary pseudogene	1	0	0	0		0		0		0
		AO vs YO	unitary pseudogene	1	0	0	0		0		0		0
		YO vs YL	unitary pseudogene	1	0	0	0		0		0		0
		AO vs AL	unitary pseudogene	1	0	0	0		0		0		0
		AO vs YL	unitary pseudogene	1	0	0	0		0		0		0
		AL vs YO	unitary pseudogene	1	0	0	0		0		0		0
		A vs Y	unprocessed pseudogene	21	0	0	0		0		0		0
		O vs L	unprocessed pseudogene	21	0	0	0		0		0		0
		AL vs YL	unprocessed pseudogene	21	0	0	0		0		0		0
		AO vs YO	unprocessed pseudogene	21	0	0	0		0		0		0
		YO vs YL	unprocessed pseudogene	21	0	0	0		0		0		0
		AO vs AL	unprocessed pseudogene	21	0	0	0		0		0		0
		AO vs YL	unprocessed pseudogene	21	0	0	0		0		0		0
		AL vs YO	unprocessed pseudogene	21	0	0	0		0		0		0
