## Supplemental Table 8 for "Aging and Obesity Prime the Methylome and Transcriptome of Adipose Stem Cells for Disease and Dysfunction"

### Sheet: Upstream Regulators z score>2
		Activation z score
	Upstream Regulators	AL vs YL	AO vs YO	YO vs YL	AO vs AL
	TGFB1		4.46	6.934	0.884
	SMARCA4		4.291	4.07	2.04
	VEGFA		4.193	4.704	1.424
	ARNT2		3.3	3.8	2.646
	AGT		3.114	4.862	1.269
	EGF		3.697	5.524
	TNFSF11		2.868	4.726	1.484
	TGFB2		2.882	3.778	0.751
	IKBKG		3.511	3.893
	IGF1		1.744	4.692	0.842
	SMAD3		3.153	4.307	-0.283
	RAF1		3.688	3.273
	ATF4		-3.54	-3.411
	CHUK		3.039	3.869
	SP1		3.239	3.652
	IKBKB		3.662	3.128
	FGF2		2.127	4.631
	ERBB2		1.275	4.353	1.129
	ANGPT2		2.757	3.976
	PRKCD		2.75	3.888
	IL6		2.904	3.684
	CREB1		3.192	3.295
	EGFR		1.004	4.83	0.635
	STAT1		3.025	3.402
	SRF		1.964	2.467	1.98
	NFKBIA		2.841	3.434
	RELA		2.738	3.402
	MKNK1		2.236	3.873
	CTNNB1		2.624	3.127	-0.255
	TICAM1		2.17	3.623
	MAP2K1		2.359	3.376
	IL4		0.899	4.832
	TLR4		3.224	2.501
	MET		2.077	3.632
	CD44		2.699	2.994
	SREBF1		1.342	4.334
	MYD88		2.144	3.457
	SMAD7		-0.65	-2.994	-1.94
	TRIB3		2.598	2.95
	let-7		-1.937	-3.586
	TLR3		2.419	3.104
	JUN		2.714	2.782
	TGFBR1		2.138	3.347
	PRKAA2		-2.407	-3.065
	CREM		2.546	2.875
	ITGB1		1.03	3.408	0.943
	HGF			5.327
	TAF4		-2.183	-3.084
	BMP6		2.28	2.951
	FOS		2.529	2.384	-0.277
	TWIST1		2.494	2.622
	EIF4E		3.138	1.976
	EPHB4		2.53	2.512
	NFYA		2.219	2.804
	JAG1		2.586	2.392
	GMNN		-2.333	-2.53
	COL18A1		-2.789	-2.058
	FOXC2		2.169	2.63
	F2R		0.832	3.945
	ETS1		2.618	2.156
	TCF7L2			4.654
	EDN1			3.61	1.042
	GLI1		2.341	2.289
	CDKN1B		-2.353	-2.271
	Map3k7		2.449	2.145
	IRF7		2.583	2.008
	EGR1		1.39	3.17
	TFRC		-2.219	-2.236
	KLF6		2.207	2.242
	MYC		1.237	3.209
	MTPN		1.964	2.425
	LIF		1.811	2.569
	MAP3K1		1.96	2.418
	NGF		0.717	2.394	-1.264
	PTTG1		2.213	2.157
	RET		1.633	2.714
	BCL2		1.808	2.535
	MMP9		2.449	1.886
	ECSIT		1.941	2.373
	MGEA5		0.962	-2.029	-1.32
	NFATC2		2.366	1.926
	SPP1		2.08	2.2
	EFNA1		-2	-2.236
	STAT3		1.539	2.68
	SPINT1		-1.982	-2.219
	SIRT1		-1.791	-2.306	-0.072
	ALDH2		2	2.157
	TRIM24		-2.236	-1.89
	IRF3		1.758	2.36
	PRKAA1		-2.138	-1.976
	PPARA			-2.159	-1.954
	HSF1		2.153	1.952
	TGM2		1.946	2.156
	CEBPB		1.499	2.547
	IL18		2.212	1.83
	APOE		-2.2	-1.804
	GNE		2	2
	PML		-1.784	-2.186
	FN1		1.585	2.366
	INHA		0.9	-2.285	-0.762
	TGFB3			3.715	-0.218
	CD40		1.761	2.165
	CSF1		1.431	2.488
	TP53		1.616	2.246	-0.056
	SYVN1		0.905	3
	RABL6		-2	-1.89
	SMAD4		1.176	2.667
	ERN1		0.113	3.723
	SOX4		1.586	2.179
	EGR2		2	1.763
	RBPJ		-1.127	-2.542
	NOTCH1		0.887	2.525	-0.128
	IL15			3.476
	RASSF1		2.449	0.961
	MAPK8		0.806	2.438
	POSTN		2.1	1.133
	SRC			3.207
	PTGS2			3.17
	STK11		2.5	0.639
	RORA		1	2.128
	MKL1			3.062
	APP		0.787	2.245
	RUNX3		-0.149	-2.882
	HGF		3.005
	TLR2			2.98
	SCAP			2.976
	MITF		2.942
	CYR61		0.853	2.059
	MAPK3			2.9
	INSIG1			-2.887
	NFE2L2		0.725	2.118
	PKD1		-0.302	-2.478
	NOS2		2.778
	ELK1		0.625	2.095
	SREBF2			2.703
	TBX2			2.688
	FLI1			2.622
	HDAC6			2.619
	EREG			2.613
	KLF5			2.605
	EIF2AK4			-2.596
	RUNX1		2.592
	C5			2.566
	RBL2			-2.556
	AGER			2.509
	GATA2		-2.449
	NOG			-2.433
	TBK1			2.433
	WWTR1			2.43
	A2M			2.429
	HIC1			-2.414
	F2RL1			2.403
	INSIG2			-2.401
	PRKCE			2.385
	RAC1			2.378
	Bvht		2.333
	BNIP3L		2.236
	DOCK8		0	2.236
	DUSP5			-2.236
	HIRA			2.236
	IPMK			2.236
	KAT6A			2.236
	MXI1		2.236
	PAF1			2.236
	SASH1		0	2.236
	ZEB2			2.236
	BRAF			2.219
	C3AR1			2.219
	EDNRA			2.219
	HBEGF			2.219
	PIWIL4			2.219
	DIO3			-2.213
	PDCD4			-2.213
	SERPINE1			-2.213
	CD14			2.211
	ABCA1			-2.204
	ZBTB17			2.198
	SMURF2			-2.195
	NFATC1			2.189
	APC			-2.183
	MEF2A			2.177
	PROX1			2.176
	SPRY2		2.162
	POMC		2.153
	F3			2.135
	IL11			2.13
	FGF10			2.121
	IL7			2.099
	IRF1		2.086
	MAP3K14			2.069
	MIF			2.057
	SP3			2.049
	AREG			2.012
	BTC			2
	CHD4		-2
	EFNA3			-2
	FOXC1			2
	HOXB9			2
	KDR			2
	LGALS1			2
	RASSF5			2
	TAF4B			2
	TIMP1			2
	TRIM37			-2

### Sheet: Dz Fx Category upper level
	Activation z score
Categories	AL vs YL	AO vs YO	YO vs YL	AO vs AL
Organismal Survival		-4.504	-6.13	-1.348
Cellular Movement		4.724	2.651	0.923
Cell Death and Survival	-0.936	2.667	-3.023	1.108
Gene Expression	1.98	2.511	1.788	1.176
Embryonic Development, Organismal Development		2.995		2.394
Cell Cycle		2.501	2.387
Developmental Disorder		-4.294		-0.412
Lipid Metabolism, Small Molecule Biochemistry		2.57	1.937
Cell-To-Cell Signaling and Interaction		2.169	2.052	0.218
Skeletal and Muscular System Development and Function		2.2		1.912
Organismal Development		2.802		1.256
Cardiovascular System Development and Function		3.559		0.269
Cellular Development		2.157		1.452
Cellular Growth and Proliferation		1.338	1.509	-0.608
Cellular Function and Maintenance		2.794	0.645
Cell Morphology		0.781	2.514
Cellular Assembly and Organization			2	1.224
Tissue Morphology	-1.815	0.511	-0.626
Molecular Transport			2.911
Gastrointestinal Disease, Hepatic System Disease, Organismal Injury and Abnormalities		-1.007	0.949	-0.943
Post-Translational Modification		2.632	0.232
Cancer		2.549
Infectious Diseases			2.537
Nucleic Acid Metabolism			-2.331
Metabolic Disease		-0.872	1.314
Hematological Disease				-1.937
Organismal Injury and Abnormalities		1.067	0.765
Respiratory Disease				-1.732
Drug Metabolism			-1.635
Behavior		1.143	0.434
RNA Post-Transcriptional Modification			1.497
Free Radical Scavenging, Molecular Transport		1.473
Protein Synthesis			1.467
Inflammatory Response		1.44
Lymphoid Tissue Structure and Development, Tissue Morphology		1.401
Tissue Development		1.347
Nervous System Development and Function		1.134
Neurological Disease			1.129
Nutritional Disease		1.048
Digestive System Development and Function		-0.391		0.626
Energy Production, Lipid Metabolism, Small Molecule Biochemistry			-0.659
Cardiovascular Disease		0.493
Cell Signaling		0.283
Immunological Disease		0.07
Protein Degradation, Protein Synthesis			0.047

### Sheet: Function zscore >2
		Activation z-score
	Function Annotation	AL vs YL	AO vs YO	YO vs YL	AO vs AL
	Organismal death		-4.483	-6.13
	Morbidity or mortality		-4.504	-5.934
	Cancer		2.168	4.137	0.898
	Invasion of cells		4.257	2.651	0.29
	Non-melanoma solid tumor		1.941	3.271	0.937
	Development of malignant tumor		1.526	2.419	2.196
	Frequency of tumor		1.297	2.784	1.86
	Organization of cytoplasm		1.907	2.165	1.685
	Organization of cytoskeleton		1.907	2.147	1.685
	Solid tumor		1.714	3.418	0.449
	Development of body trunk		2.995		2.394
	Incidence of tumor		1.003	3.067	1.235
	Microtubule dynamics		2.037	1.638	1.498
	Invasion of tumor cell lines		4.618		0.457
	Malignant solid tumor		1.565	3.428	-0.097
	Cell movement		4.724		0.182
	Extracranial solid tumor		1.806	2.403	0.686
	Migration of cells		4.34		0.539
	Nonhematologic malignant neoplasm		1.77	2.469	0.591
	Development of neurons		1.139	1.6	2.002
	Cell death of osteosarcoma cells			4.629
	Non-hematological solid tumor		1.912	2.645
	Cell movement of tumor cell lines		4.099		0.4
	Cell death		-0.694	-3.023	0.684
	Genitourinary tumor		2.015	1.926	0.383
	Aplasia or hypoplasia		-4.294
	Migration of tumor cell lines		4.212
	Hypoplasia		-4.202
	Transcription		2.393	1.788
	Dysgenesis		-4.145
	Differentiation of embryonic cells		2.191		1.942
	Cell death of cancer cells			4.107
	Size of body		2.802		1.256
	Tumorigenesis of tissue		1.203	2.333	0.465
	Genital tumor		1.548	2.374
	Angiogenesis		3.559		0.269
	Development of vasculature		3.559		0.269
	Digestive organ tumor		-0.432	2.753	0.555
	Abdominal carcinoma		1.664	2.04
	Cell death of tumor cells			3.686
	Necrosis of tumor			3.686
	Expression of RNA		2.511	1.149
	Epithelial neoplasm		1.486	2.153
	Proliferation of neuronal cells		1.385	2.137	0.096
	Hypoplasia of organ		-3.579
	Neoplasia of cells		2.226		1.348
	Organization of actin cytoskeleton			2.538	1
	Carcinoma		1.401	2.047	0.083
	Abdominal neoplasm		0.27	3.11	-0.152
	Neonatal death		-2.177		-1.348
	Neuronal cell death		-0.901	-2.526	0.102
	Cancer of cells		2.369		1.14
	Perinatal death		-2.403		-1.07
	Vasculogenesis		3.071		0.313
	Digestive system cancer		-1.177	2.199
	Formation of muscle cells			2.283	1.067
	Cell movement of breast cancer cell lines		2.91		0.43
	Migration of breast cancer cell lines		3.313
	Secondary tumor		2.878		0.269
	Development of digestive organ tumor		-0.762	2.36
	Quantity of focal adhesions			-3.124
	Growth of tumor		2.917
	Transport of molecule			2.911
	Advanced malignant tumor		2.878
	T cell homeostasis		2.865
	Homeostasis of blood cells		2.794
	Homeostasis of leukocytes		2.792
	Female genital neoplasm			2.791
	Tumorigenesis of reproductive tract			2.791
	T cell development		2.713
	Pelvic tumor			2.708
	Cell survival		2.667
	Cell spreading			2.663
	Hematopoiesis of mononuclear leukocytes		2.65
	Cell movement of lung cancer cell lines		2.648
	Cell viability of breast cancer cell lines		2.528		0.117
	Phosphorylation of protein		2.632
	Differentiation of endothelial cells		2.63
	Growth of malignant tumor		2.63
	Cell viability of tumor cell lines		2.603
	Transport of heavy metal			2.603
	Cell proliferation of tumor cell lines		2.594
	Proliferation of muscle cells		2.59
	Differentiation of embryonic tissue		2.578
	Cell viability		2.573
	Synthesis of lipid		2.57
	Migration of embryonic cell lines			2.558
	Cell transformation		2.549
	Lymphopoiesis		2.539
	Viral Infection			2.537
	Shape change of tumor cell lines			2.514
	Liver tumor		-0.388	2.116
	Cell cycle progression		2.501
	Growth of embryo		2.046		0.445
	Differentiation of connective tissue cells		2.473
	Growth Failure		-2.057		-0.412
	Cell viability of carcinoma cell lines		2.467
	Transactivation		2.459
	Invasion of tumor		2.162		-0.294
	Development of abdomen		2.433
	Modification of chromatin			2.433
	HIV infection			2.427
	Proliferation of fibroblast cell lines			2.411
	Autophagy		-2.145	-0.266
	Initiation of interphase			2.387
	Infection of cells			2.362
	Cardiogenesis		2.359
	Infection by HIV-1			2.356
	Transactivation of RNA		2.338
	Metabolism of nucleic acid component or derivative			-2.331
	Quantity of connective tissue			2.326
	Differentiation of bone cells		2.325
	Infection of tumor cell lines			2.266
	Formation of lamellipodia		2.236
	Cell movement of breast cell lines		2.23
	Tumorigenesis of epithelial neoplasm			2.23
	Mineralization of bone		2.2
	Phosphorylation of L-amino acid				2.191
	Adhesion of muscle cells		2.169
	Leukopoiesis		2.168
	Epithelial-mesenchymal transition		2.157
	Movement of blood platelets			2.157
	Differentiation of T lymphocytes		2.117
	Quantity of antigen presenting cells		2.113
	Infection by RNA virus			2.061
	Interaction of tumor cell lines			2.052
	Development of genitourinary system		2.049
	Adhesion of tumor cell lines			2.015
	Sealing of plasma membrane			2

### Sheet: Networks
	Score
Top Diseases and Functions	AL vs YL	AO vs YO	YO vs YL	AO vs AL
Developmental Disorder, Hereditary Disorder, Metabolic Disease		47	31
Cancer, Endocrine System Disorders, Organismal Injury and Abnormalities		28	31
Lipid Metabolism, Small Molecule Biochemistry, Vitamin and Mineral Metabolism		26	33
Cellular Assembly and Organization, Cellular Compromise, Auditory Disease		23	35
Lipid Metabolism, Small Molecule Biochemistry, Developmental Disorder		45
Cancer, Cell Death and Survival, Organismal Injury and Abnormalities			42
RNA Post-Transcriptional Modification, Developmental Disorder, Hereditary Disorder			39
Tissue Development, Cancer, Gastrointestinal Disease			39
Connective Tissue Disorders, Developmental Disorder, Hereditary Disorder		38
Developmental Disorder, Hereditary Disorder, Nervous System Development and Function				38
Auditory Disease, Cell Death and Survival, Cellular Compromise			37
Energy Production, Nucleic Acid Metabolism, Small Molecule Biochemistry			37
Cellular Development, Cellular Growth and Proliferation, Embryonic Development				36
Post-Translational Modification, Cell Death and Survival, Cellular Movement		36
Cell Signaling, Post-Translational Modification, Protein Synthesis			35
Cellular Assembly and Organization, Cellular Function and Maintenance, Tissue Development			35
Post-Translational Modification, Cellular Assembly and Organization, Cellular Function and Maintenance			35
Cancer, Organismal Injury and Abnormalities, Embryonic Development		34
Connective Tissue Development and Function, Skeletal and Muscular System Development and Function, Tissue Development		34
Gene Expression, Cardiovascular Disease, Developmental Disorder		34
Protein Synthesis, Cardiovascular Disease, Developmental Disorder		34
Cell Cycle, Cellular Compromise, Hematological System Development and Function			33
Cell Morphology, Cell-To-Cell Signaling and Interaction, Cellular Assembly and Organization			33
Cellular Assembly and Organization, Cellular Function and Maintenance, Cell Morphology			33
Cellular Assembly and Organization, Nervous System Development and Function, Tissue Morphology			33
Cellular Movement, Cardiovascular Disease, Connective Tissue Disorders				33
Digestive System Development and Function, Cell Cycle, Cellular Development				33
DNA Replication, Recombination, and Repair, Cancer, Dermatological Diseases and Conditions			33
Carbohydrate Metabolism, Developmental Disorder, Hereditary Disorder			31
Cell Signaling, Cellular Compromise, Cellular Function and Maintenance			31
Cellular Assembly and Organization, Cellular Function and Maintenance, Carbohydrate Metabolism			31
Hereditary Disorder, Ophthalmic Disease, Organismal Injury and Abnormalities			31
Molecular Transport, Nucleic Acid Metabolism, Small Molecule Biochemistry			31
Carbohydrate Metabolism, Amino Acid Metabolism, Connective Tissue Disorders		30
Cardiovascular Disease, Kidney Failure, Organismal Injury and Abnormalities		30
Cell Cycle, Nucleic Acid Metabolism, Small Molecule Biochemistry		30
Neurological Disease, Organismal Injury and Abnormalities, Psychological Disorders		28
Cell Cycle, Hair and Skin Development and Function, Cancer				26
Cell Death and Survival, Cell Morphology, Nervous System Development and Function		26
Cell Morphology, Cell Death and Survival, Cellular Development		26
Cardiovascular System Development and Function, Embryonic Development, Organ Development		24
Hematological System Development and Function, Lymphoid Tissue Structure and Development, Tissue Morphology		23
Organ Morphology, Organismal Development, Organismal Injury and Abnormalities		23
Cancer, Hematological Disease, Organismal Injury and Abnormalities				22
Cancer, Organismal Injury and Abnormalities, Cardiovascular System Development and Function		21
Cardiovascular System Development and Function, Cellular Movement, Cancer		21
Cellular Development, Cellular Growth and Proliferation, Hematological System Development and Function	21
Developmental Disorder, Ophthalmic Disease, Organismal Injury and Abnormalities		21
Neurological Disease, Organismal Injury and Abnormalities, Behavior		21
Cell Death and Survival, Nervous System Development and Function, Cell Morphology				20
Cellular Movement, Developmental Disorder, Embryonic Development				20
Tissue Development, Cell Death and Survival, Drug Metabolism				20
Cancer, Cellular Growth and Proliferation, Organismal Functions				16
Lipid Metabolism, Small Molecule Biochemistry, Embryonic Development				11
Embryonic Development, Organismal Development, Renal and Urological System Development and Function				9
Cellular Growth and Proliferation, Cancer, Organismal Injury and Abnormalities				2
Post-Translational Modification, Protein Degradation, Protein Synthesis				2
